# Rtf1 HMD domain facilitates global histone H2B monoubiquitination and regulates morphogenesis and virulence in the meningitis-causing pathogen *Cryptococcus neoformans*

**DOI:** 10.1101/2024.05.20.594937

**Authors:** Yixuan Jiang, Ying Liang, Fujie Zhao, Zhenguo Lu, Siyu Wang, Yao Meng, Zhanxiang Liu, Jing Zhang, Youbao Zhao

**Affiliations:** College of Veterinary Medicine, Henan Agricultural University, Zhengzhou, Henan 450046, China; Key Laboratory of Quality and Safety Control of Poultry Products, Ministry of Agriculture and Rural Affairs, Zhengzhou, Henan 450046, China; Henan Province Key Laboratory of Animal Food Pathogens Surveillance, Zhengzhou, Henan 450046, China

**Keywords:** Rtf1, histone modification domain, H2B ubiquitination, *Cryptococcus neoformans*, yeast-to-hypha transition, virulence

## Abstract

Rtf1 is generally considered to be a subunit of the Paf1 complex (Paf1C), which is a multifunctional protein complex involved in histone modification and RNA biosynthesis at multiple stages. Rtf1 is stably associated with the Paf1C in *Saccharomyces cerevisiae*, but not in other species including humans. Little is known about its function in human fungal pathogens. Here, we show that Rtf1 is required for facilitating H2B monoubiquitination (H2Bub1), and regulates fungal morphogenesis and pathogenicity in the meningitis-causing fungal pathogen *Cryptococcus neoformans*. Rtf1 is not tightly associated with the Paf1C, and its histone modification domain (HMD) is sufficient to promote H2Bub1 and the expression of genes related to fungal mating and filamentation. Moreover, Rtf1 HMD fully restores fungal morphogenesis and pathogenicity; however, it fails to restore defects of thermal tolerance and melanin production in the *rtf1*Δ strain background. The present study establishes a role for cryptococcal Rtf1 as a Paf1C-independent regulator in regulating fungal morphogenesis and pathogenicity, and highlights the function of HMD in facilitating global H2Bub1 in *C. neoformans*.
