## Supplementary Data S1 for "Rtf1 HMD domain facilitates global histone H2B monoubiquitination and regulates morphogenesis and virulence in the meningitis-causing pathogen *Cryptococcus neoformans*"

### Sheet: DE genes
Note: genes with red background are upregulated, and green backgroud are downregulated.
rtf1Δ vs XL280						rtf1Δ/HMD vs XL280						rtf1Δ/Plus3 vs XL280
Gene ID	log2FoldChange	padj	Gene Name or Symbol			Gene ID	log2FoldChange	padj	Gene Name or Symbol			Gene ID	log2FoldChange	padj	Gene Name or Symbol
CNG03790	1.75829	4.01e-41	CCR4			CNG04235	1.90087	5.47e-39				CNF00100	1.89255	3.24e-30
CNG04630	2.23021	3.67e-40				CNF00050	1.79115	2.12e-33				CNA04935	2.61565	5.8e-28
CNG02220	1.73159	5.31e-36				CNL06690	2.93772	8.74e-33				CNN01175	2.88842	1.34e-23
CNG03960	1.48967	1.61e-31	SWE1			CNN00570	2.63624	7.21e-21				CNL05495	3.3653	2.83e-19
CNG01650	1.4175	2.42e-30				CNL05930	3.42747	2.41e-17				CNI00470	2.31806	6.72e-16
CNG01900	1.51282	2.44e-30				CNL04270	1.73326	3.72e-16				CNK02130	2.59811	1.04e-15
CNG01660	1.05061	4.85e-30				CNE04350	1.30714	6.9e-16				CNJ00270	2.14846	1.77e-13
CNG01280	2.16748	6.57e-28				CNA04790	2.27318	6.9e-16				CNC02355	2.25632	1.49e-12
CNG00490	1.3274	3.16e-26				CNL05950	2.84343	1.03e-15				CNB03200	3.82609	7.97e-12
CNG00650	1.4442	1.09e-25				CND03910	1.45886	1.15e-15	ISY1			CNC04803	1.4291	2.97e-11
CNG04530	1.39829	1.27e-25				CNG00570	2.33067	8.56e-15				CNM02200	2.26363	8.9e-11
CNF00100	1.68788	1.1e-24				CNC00170	1.13889	1.02e-14				CNM00760	1.44704	2.78e-10
CNG01740	1.06304	1.1e-24				CNF01720	1.54919	1.83e-14				CNI00930	1.51163	2.34e-08
CNG03880	1.12178	3.99e-24				CNF04030	2.7286	9.15e-14				CNC02520	1.15883	2.55e-08
CNG00820	1.51508	2.32e-23				CNK00290	1.14601	1.49e-13				CNL06750	2.11846	8.75e-08
CNG01990	2.08693	3.42e-23	PCL103			CNE03630	2.03104	1.66e-13				CNF04420	2.98948	3.55e-07	CAR1
CNG03940	1.14087	3.45e-23				CNG03310	3.85647	5.02e-11				CNL05530	2.20405	5.44e-07
CNG04200	2.17227	4.57e-23				CNI03110	1.85523	4.22e-10	PEX6			CNI01990	1.54696	6.1e-07
CNG00670	1.22971	4.57e-23	HEL2			CNC03930	1.27187	6.3e-10	MAL13			CNK00130	1.15402	1.27e-06
CNG04250	1.0805	4.36e-22	CHO2			CNB02170	1.73032	7.19e-10				CNJ00930	2.3849	2.64e-06
CNA04935	1.88238	5.1e-22				CNB01010	1.42618	1.73e-09				CNB01940	1.4762	3.17e-06
CNG03040	1.16127	2.5e-21				CNK02750	1.61997	2.11e-09				CNC00850	1.78096	3.42e-06
CNG04055	1.43678	3.63e-21				CNF01070	1.61036	1.81e-08	PRM1			CNA06905	2.03091	3.9e-06
CNG01410	1.15215	8.93e-21				CNI03160	1.59954	5.61e-08				CNB02400	1.87781	4.57e-06
CNG01510	1.27675	2.17e-20				CNK00970	3.05006	1.41e-07				CNC01350	2.40275	7.67e-06
CNG04110	1.16436	9.79e-20				CNI01660	3.45313	6.35e-07				CNE03150	1.56393	8.7e-06	EXG104
CNK00130	1.98195	1.19e-19				CNH03840	2.49566	6.8e-07				CNA05710	1.96695	1.43e-05
CNK02130	2.46405	2.38e-19				CNC01750	1.0786	8.98e-07				CNE03900	1.84803	1.96e-05
CNG01390	1.21697	2.54e-19				CNK02595	1.52056	9.8e-07				CNJ01080	1.00567	2.44e-05
CNG02120	1.13336	8.04e-19				CNA00860	2.63528	1.49e-06				CNC00480	1.65239	2.77e-05
CNG03780	1.39209	1.24e-18				CNA00450	2.28204	2.16e-06				CNM02380	1.60518	4.22e-05
CNG04410	1.07633	3.29e-18				CNA05725	1.62155	2.83e-06				CNF00300	1.02178	4.3e-05
CNG02200	1.60187	9.6e-18				CNE04055	1.03878	4.04e-06				CNK01610	1.19885	4.9e-05
CNG00810	1.06909	2.31e-17				CNL04340	1.30345	9.07e-06				CNF03130	1.53145	5.5e-05
CNG04580	1.14688	3.79e-17				CND06010	1.89114	1.94e-05				CNC06020	1.0103	9.48e-05
CNG02690	1.25543	7.2e-17	CWC21			CNJ01160	1.9376	1.97e-05	BWC3			CNN01195	1.16764	0.000152594
CNN02360	1.43504	2.6e-16				CNB03180	1.48438	2.66e-05				CNM01710	1.95557	0.00017227
CNG01140	1.22536	2.93e-16				CNK02360	1.69325	4.64e-05				CNF02440	2.30486	0.000174684
CNG03870	1.0612	3.57e-16				CNJ00210	2.37611	8.38e-05				CNA08110	1.06481	0.000212455
CNG03540	1.45818	5.89e-16	PAM17			CNM01330	2.45822	9.96e-05	MED7			CNH00713	2.62567	0.000222132
CNG03480	1.49091	8.57e-16				CNF03215	1.39712	0.00012799				CND04630	1.45164	0.000234642	CYN1
CNG03090	1.15274	3.41e-15				CNB01200	1.49424	0.000157201				CND02380	1.22273	0.000286402
CNC04803	2.17926	4.35e-15				CNL06640	1.19656	0.000188769				CNM02130	1.4155	0.000499705
CNG01880	1.87421	5.85e-15				CND05580	1.35758	0.000197523	RPB4			CNN02315	1.02969	0.000561805
CNG03690	1.52263	6.78e-15				CNE00370	1.63514	0.000213848				CNA01350	1.04622	0.000580657
CNN02370	1.46362	1.78e-14				CND00990	1.31936	0.000296966				CNN00320	2.24765	0.000697032
CNG02880	1.15518	2.1e-14				CNE05060	1.16383	0.000529816				CNC04550	1.01327	0.000732963
CNG02290	1.29606	2.88e-14				CNK02320	1.195	0.000681766				CND00390	1.81968	0.000809711
CNG03260	1.12807	6.29e-14				CNC04580	2.92043	0.000689087				CNK01730	1.29149	0.000809711
CNH03240	1.05935	7.64e-14				CNC04000	1.04483	0.000710805				CND00040	1.8704	0.0009737
CNG01160	1.11184	1.03e-13				CNF04450	1.81654	0.000800272				CNB02670	1.63539	0.00112648
CNG02100	1.10165	1.05e-13	BRO1			CNA05000	2.2789	0.000994152				CNJ02830	2.64777	0.00131368
CNK01890	2.3462	1.6e-13				CNN00690	1.79956	0.00133023	FZC35			CNF04100	1.20136	0.0013313
CNG03630	1.49236	3.19e-13	CIN1			CNE02070	1.49144	0.00143959				CNA05130	1.03052	0.00138128	ENA1
CNK01210	1.50485	3.56e-13				CNC06380	1.4725	0.00166323				CNK00205	1.07204	0.00148878
CNG02130	1.98834	3.78e-13				CNA06850	1.30852	0.00169499				CNK03130	1.796	0.00148878
CNG01830	1.28666	5.07e-13	GRE202			CNE01970	1.29117	0.0019128				CNG03400	1.1586	0.0015167
CNG01110	1.47905	7.96e-13				CNB02360	1.04414	0.00222321				CNF03070	2.34384	0.0015167
CNG02410	1.20483	3.03e-12				CNI02420	1.41498	0.00222321	URO1			CNF03120	1.33244	0.00159122
CNG04600	1.39557	3.09e-12				CNA01620	1.30312	0.00229691				CNK01890	1.17109	0.00191977
CNG03100	1.41193	3.19e-12				CNM01210	2.41844	0.0023269				CNA03060	1.52386	0.00192739
CNK02300	1.32343	3.23e-12				CND03380	1.54417	0.00235947	HOC2			CNG00350	2.56561	0.00216402	OPS1
CND00720	2.00013	4.06e-12				CNA03525	1.12101	0.00240632				CNH01460	1.57327	0.00216697
CNG02310	1.26199	4.3e-12				CNK00200	1.09245	0.00262382				CNA02050	1.15749	0.00234921
CNG01920	1.19583	5e-12				CNF02430	1.99153	0.00309666				CNI00990	2.39014	0.00260583
CNM00760	1.68016	5.49e-12				CNK00240	1.71562	0.00320745				CNA03660	1.19912	0.00261465
CNG01450	1.70614	5.86e-12				CNF03560	1.48769	0.00348103				CNC02460	1.28725	0.00278635
CNN01175	2.10217	7.21e-12				CND00510	2.19126	0.00420801				CNE03210	1.03988	0.00278635
CNG02140	1.38634	7.77e-12				CNA01210	1.27063	0.00640492				CNE04520	1.05475	0.00280604
CNN01300	1.1804	9e-12				CNE03220	1.21515	0.00679363				CNC03620	1.8898	0.0031371
CNG03680	1.01145	1.08e-11				CNG04650	1.11328	0.00757449				CNE00860	1.13731	0.00315282
CNG00900	1.19407	1.38e-11	YOR1			CNE00750	1.33615	0.00809628				CNA02830	1.09118	0.00326818
CNG03860	1.29814	1.69e-11	FZC24			CNK00450	1.11841	0.010517				CNC02180	1.11918	0.00334169
CNG03060	1.13722	2.09e-11	PRP46			CNI03140	2.63573	0.0114714	CSN7			CNM02600	1.08158	0.00334233
CNG01750	1.08743	2.09e-11	SKN7			CNC03320	1.06319	0.0116925				CNH03250	1.01626	0.00345374
CNG02350	1.4302	4.13e-11	SSD1			CNG03350	1.09362	0.012557				CNC02685	1.81137	0.00367319
CNG01290	1.56996	4.63e-11				CNA05470	2.18463	0.0127445	VPS1			CNN02020	2.15853	0.00369475
CNG02480	1.10658	4.73e-11				CNK01300	1.15556	0.0134504				CNI01890	1.33881	0.00371588
CNG00230	1.20083	4.78e-11				CNF02620	1.23407	0.0150025				CNI01110	1.48915	0.00374386
CNG03490	1.83165	5.82e-11				CNE03280	2.2818	0.0170354				CNI02270	1.31738	0.0038378
CNH01460	1.91592	6.08e-11				CNL05240	1.17857	0.0176425	HUB1			CNF00380	1.09833	0.00406241
CNG03610	1.16627	6.2e-11	HCM101			CNA06160	1.31406	0.0195092				CNH01200	1.39778	0.00408639
CNG00530	1.49624	6.57e-11				CNH00890	1.10269	0.01966				CND01120	1.46772	0.00413501
CNN00190	1.2078	9.06e-11				CNG03380	1.26589	0.0218161				CNA06650	1.27881	0.00532965
CNG03470	1.16335	9.95e-11				CNC04700	1.05089	0.0219615				CNL05550	1.04192	0.00536273
CNG04430	1.09527	1.02e-10				CNA06970	1.65497	0.0232188	CAC2			CNA05720	2.81212	0.00570737
CNI03480	1.43861	1.11e-10				CNA08170	1.05986	0.0259105				CNA06425	1.12477	0.00596955
CNG01190	1.55906	1.49e-10				CNG03080	1.29545	0.0267315				CNI02910	1.15001	0.00659329
CNA03660	1.87518	2.5e-10				CNE04310	1.46843	0.0289781				CNF03810	1.20982	0.00675192
CNG01850	1.10267	3.36e-10				CNF00630	1.53953	0.0301505				CND01080	2.04791	0.00699882	CTR4
CNG04060	1.11372	4.48e-10				CNL04600	1.40204	0.0341527				CNN01970	1.70749	0.00702886
CNG00550	1.07899	7.23e-10				CNL06240	1.54949	0.0349066	PRO2			CNA02040	1.01183	0.007399	FRE4
CNG01640	1.00536	7.74e-10				CNA02340	1.18802	0.0372265				CNC01940	1.03434	0.00760251	STL1
CNH01960	1.21176	7.76e-10				CND01430	1.32417	0.0389256				CNN00330	2.01953	0.00767108
CNG01470	1.10895	8.37e-10				CNJ01540	1.26118	0.0393244				CNE00240	1.49807	0.0084647
CNG03820	1.04696	1.53e-09				CNC06470	1.01935	0.0420659				CNL04580	2.02023	0.0110248
CNB03200	3.28095	1.75e-09				CNC02930	-1.54905	4.5e-44				CNN01770	2.03761	0.0129523
CNG04370	1.26489	2.12e-09				CNN00580	-1.20084	2.58e-19				CNF03510	1.18203	0.0136809
CNG00450	1.1294	2.23e-09				CNI03660	-2.40541	4.41e-17				CNC02550	1.83667	0.0158247
CNG01440	1.09511	3.05e-09				CNA00880	-2.27696	6.93e-14	ITR1			CNA04900	1.11332	0.0161664
CNF01390	2.5868	3.52e-09				CNL04660	-1.43749	7.85e-14				CNG04480	1.822	0.0164984
CNC02180	2.59783	4.17e-09				CNB05490	-1.24079	1.49e-13	ALG13			CNB05583	1.56786	0.0174201
CNG02590	1.72391	4.86e-09				CNK01920	-1.15507	2.08e-12				CNN00340	1.8092	0.0177977
CNG02800	1.06227	4.86e-09	MSL1			CNF04710	-1.83975	5.97e-11				CNN01000	1.7692	0.0181884
CNG02400	1.13103	5.46e-09				CNN00110	-1.18134	7.15e-10				CNA01110	1.44161	0.0188849
CNI00320	1.11563	7.19e-09				CNB05480	-1.62116	1.66e-08				CNA08360	4.03858	0.0195008
CNG03620	1.04913	7.93e-09				CNC01940	-1.11929	1.75e-08	STL1			CNI03330	1.1189	0.0203152
CNB05490	1.02781	8.19e-09	ALG13			CNA07420	-1.80711	5.17e-08				CND02280	1.50399	0.0215021
CNG01030	1.00183	1.15e-08				CNC02960	-1.13914	5.82e-08	UPF1			CNC05530	1.36451	0.022059
CNJ02600	1.52309	1.29e-08				CNM00990	-1.81572	5.99e-08	CLN1			CNB02020	1.70112	0.0220862
CNG01910	1.03259	2.22e-08				CNA01770	-2.61816	9.16e-08				CNA00650	1.05973	0.0237648
CNG02180	1.03564	3.51e-08				CNA05160	-1.02101	9.16e-08				CNH02735	1.03516	0.024135
CNG04420	1.07544	3.95e-08	AGS1			CNA06640	-1.16952	3.95e-07	PRP28			CNN01210	1.2503	0.0249474
CNG03830	1.22605	4.15e-08				CNF01030	-1.16359	5.01e-07				CNI01580	2.21767	0.0249592
CNG02760	1.111	4.36e-08	TIM13			CNG04000	-2.02307	1.49e-06				CNC05760	1.20053	0.025914
CNH01850	1.05384	4.81e-08	PLR1			CND00730	-1.40588	4.31e-06				CNJ03090	1.26013	0.0296586
CNG03560	1.13694	4.9e-08				CNL04260	-1.8259	5.45e-06				CNB01510	1.23947	0.0318354
CNG02730	1.12925	5.09e-08				CNI00250	-1.00745	5.83e-06				CNJ03260	1.44989	0.033727
CNG02580	1.60533	7.02e-08				CNG04020	-1.02955	6.33e-06				CNG04220	2.05991	0.0343685
CNH01950	1.05566	7.66e-08				CND04800	-1.20013	7.58e-06				CNE04190	1.45057	0.0398021
CNG00480	1.29792	9.22e-08				CNK01520	-1.4154	9.81e-06	ATG4			CNI03040	1.09143	0.040327
CNG04290	1.05867	1.07e-07				CNA05150	-1.20042	1.18e-05	TIM50			CND00150	1.46877	0.0406082	FRE7
CNG00770	1.16203	1.99e-07				CND00340	-1.95549	1.2e-05				CNE00400	1.20945	0.0413167
CNG03240	1.14371	2.08e-07				CNA07500	-1.56044	1.39e-05	RAD23			CNC00980	1.6993	0.0414536
CNG00860	1.38165	2.19e-07				CNJ01480	-2.52101	1.91e-05				CNM00830	1.17224	0.0430342
CNG00250	1.03358	2.72e-07	RIM20			CND06360	-2.17942	2.47e-05				CNA04560	1.0528	0.0479708
CNG03990	1.49813	2.87e-07				CNC00935	-1.24772	2.47e-05				CNH01750	-1.25038	1.01e-17
CNF00210	1.25928	3.12e-07	CTR1			CNC01820	-2.946	2.7e-05				CNJ01390	-1.42143	3.98e-16
CNG04180	1.63915	3.62e-07				CNG00160	-1.27586	4.55e-05				CND05800	-1.62586	3.98e-16	STE3alpha
CNG01080	1.48758	3.69e-07				CNB04905	-1.15208	5.89e-05				CNM01700	-1.25383	3.55e-14
CNG01130	1.80321	3.95e-07				CNE04450	-1.10444	6.41e-05	GPA3			CNB00065	-1.09188	3.27e-13
CNF03120	1.71005	4.19e-07				CNK01700	-1.71213	6.82e-05				CNG00520	-1.36199	4.02e-13
CNJ01180	1.23603	4.19e-07				CNH01310	-1.74892	8.38e-05				CNN02390	-1.60655	1.87e-12
CNG04310	1.07244	4.34e-07	ATG2602			CNL05510	-1.88547	9.76e-05				CNE00520	-1.31503	4.33e-12	CPK1
CNG03130	1.11041	4.44e-07	TUF1			CNI03460	-1.04439	0.000103557				CNC02790	-1.03213	1.46e-11
CNA00910	1.27161	4.58e-07				CNG01240	-2.04977	0.00011484	LAC1			CNC01050	-1.32659	5.39e-11
CNG00980	1.48226	4.73e-07				CNC01600	-1.10934	0.00011484				CNI00760	-1.63792	7.24e-11
CNG02500	1.58783	4.92e-07				CNL04050	-1.05357	0.000117641				CNB01370	-1.31546	1.36e-10
CNG02780	1.20077	5.64e-07				CNH02825	-1.95446	0.0001186				CNJ00010	-1.94131	1.63e-10
CNG03640	1.05629	6.41e-07				CNB03605	-1.2697	0.000124967				CNM00910	-3.49063	1.94e-10
CNG02390	1.41493	6.54e-07				CNB03550	-1.06218	0.000124967				CNM02020	-1.1216	3.11e-10	MAT2
CNA07300	1.19373	7.04e-07				CNA01990	-1.41159	0.000146648				CNM01610	-1.32077	4.3e-10
CNG02890	1.58422	7.04e-07				CNC02880	-2.02428	0.000180033				CNE03110	-1.10217	8.54e-10	PFT1
CNG01340	1.51275	7.9e-07	KIP1			CNB04710	-1.1453	0.000215387				CNI02800	-1.20103	4.75e-09
CNJ02830	3.45018	8.38e-07				CNN02320	-1.35512	0.000222298	FKS1			CNE00350	-1.09777	8.91e-09	CPK1
CNC02355	1.60882	8.42e-07				CNC04490	-1.90269	0.000239311				CNB05120	-1.3791	9.23e-09
CNL04640	1.11958	8.42e-07				CNF00990	-1.55029	0.000245965				CNA02520	-1.28194	2.78e-08
CNG04390	1.0763	8.89e-07				CNA05110	-1.09908	0.00026069				CNC05110	-1.32384	1.06e-07
CNF00300	1.07592	9.15e-07				CNN02440	-1.38405	0.000476712				CNB04380	-1.09712	1.77e-07
CNG02210	1.46719	1.02e-06				CNK01600	-1.02972	0.000567142				CNB00970	-1.6241	2.62e-07
CNJ01340	1.00698	1.16e-06				CNH00940	-1.08726	0.000710805	TAF5			CND05750	-1.61957	3.94e-07	MFalpha1
CNG04020	1.50015	1.28e-06				CNI01600	-2.96646	0.000771526				CNA01680	-1.31594	4.34e-07	GPA2
CNC00850	1.72783	1.29e-06				CNA08230	-1.03314	0.000842893				CNG02160	-1.32097	4.7e-07	ZNF2
CNJ00590	1.12063	1.38e-06				CNH01390	-1.1159	0.000850437				CNC00410	-1.3178	1.06e-06
CNG03280	1.37886	1.45e-06	ZWF1			CNH00510	-1.61814	0.000959137				CNH02500	-1.08302	1.27e-06
CNJ00270	1.66873	1.93e-06				CNF02020	-1.05697	0.000961909				CNF03730	-1.17007	1.34e-06
CNM00370	1.04345	2.01e-06				CNE01450	-1.51271	0.00101432				CND00490	-1.50494	1.35e-06
CNG00680	1.32231	2.02e-06				CNF01730	-1.1479	0.00114941	MED4			CNJ01160	-1.23359	1.45e-06	BWC3
CNC00200	1.37741	2.13e-06				CNM01170	-1.55113	0.00117027				CNH01273	-1.18435	1.99e-06
CNE03210	1.25986	2.14e-06				CNC06510	-1.04592	0.00162303				CNL04230	-1.04293	2.89e-06
CNG02550	1.877	2.23e-06				CNA03065	-1.47319	0.00179765				CNN01090	-1.01577	4.43e-06
CNM01890	1.37141	2.23e-06				CNA07650	-2.21585	0.00184206	NDH1			CNC06690	-1.39038	5.54e-06
CNI00930	1.15674	2.42e-06				CNG02440	-1.8286	0.00192944				CND05680	-1.56999	8.41e-06	MFalpha2
CNN02315	1.14837	2.51e-06				CNA05140	-2.12515	0.00198286				CNJ01220	-1.60084	2.21e-05
CNC02620	1.12849	2.6e-06				CNE04595	-1.73607	0.00222321				CND05690	-1.61325	2.44e-05	MFalpha3
CNG03635	1.17618	2.7e-06				CNB00400	-1.09297	0.00229691				CNJ00610	-1.04961	2.77e-05
CNG04260	1.07417	2.95e-06	CUL3			CNI00630	-1.31065	0.00276565				CNA01150	-1.10505	4.96e-05	CRG1
CNL05060	1.15079	2.97e-06				CNB02540	-1.24585	0.00306449				CNJ00730	-1.28388	5.58e-05
CNG03660	1.05718	4.43e-06				CNE01670	-1.26218	0.00508693				CNA01810	-1.47289	6.47e-05
CNI00470	1.82131	4.55e-06				CNE00990	-4.99577	0.00521816				CNC01830	-1.41525	8.48e-05
CNG02460	1.39281	5.18e-06				CNE00480	-1.25196	0.00562952				CNA07370	-1.34449	0.000127407
CNN02220	1.15324	5.68e-06				CND02200	-1.77527	0.00582567	CWC25			CNA03725	-1.0116	0.000204035
CNE03150	1.57964	6.56e-06	EXG104			CNK03240	-1.29792	0.00589642				CNC03800	-1.00422	0.000388285
CNM01640	1.28476	6.6e-06				CNG02770	-1.55978	0.00679363				CNB04790	-1.23128	0.00057605	BIM1
CNG00750	1.39923	8.35e-06				CND05350	-1.17338	0.00745298				CNL06520	-1.59202	0.00057605
CNA06060	1.19315	1.11e-05				CND01250	-2.79997	0.00774887				CNH01910	-1.05803	0.000580657
CNB00140	1.09296	1.2e-05				CNB03810	-1.56203	0.00775661				CNI01210	-1.1936	0.000628332
CNE00400	2.16329	1.34e-05				CNF00020	-1.01067	0.00778145				CNG00100	-1.10416	0.000967958
CNG00310	1.29597	1.46e-05				CNE01645	-2.41359	0.00796343				CNA04090	-1.10969	0.00100353
CNG01580	1.35606	1.59e-05				CNC00843	-1.49597	0.00796343				CNJ03430	-1.24861	0.00102776
CNB04110	1.77884	1.62e-05				CNE00310	-1.24439	0.00796343				CNA03960	-1.46048	0.00118877
CNG04540	1.41405	1.96e-05				CNM01300	-1.48828	0.00841128	TEF1			CNE00120	-1.15418	0.00120679
CNB04245	1.02533	2.02e-05				CNE02920	-2.31574	0.00848903				CNA02720	-1.24039	0.0013255
CNC02510	1.32638	2.15e-05				CNE04740	-1.17097	0.00969482				CNC01650	-1.04311	0.00159329	PNG1
CNI04380	1.76946	2.43e-05				CNF01840	-1.20315	0.00982499	MOB2			CNF04930	-1.53471	0.00178314
CNG01770	1.10817	3.07e-05	SPP101			CND05600	-1.10139	0.0107208	HSP12			CNC04640	-1.05409	0.00191977
CNG01050	1.83817	3.07e-05				CNC02710	-1.80891	0.0107514				CNE04700	-1.08117	0.00216402
CNG04350	1.25072	3.49e-05				CNB05673	-1.32257	0.0119177				CND03450	-1.06349	0.00237352
CNG02900	1.15524	4.67e-05				CNC00300	-1.90583	0.0122671				CNH03050	-1.14781	0.00237546
CNG02700	2.25015	5.62e-05				CND06140	-1.83923	0.012557				CNH01740	-1.36336	0.00280409
CND02380	1.49049	5.7e-05				CNE01040	-1.96059	0.0132945				CNH00050	-1.05329	0.00285516
CNF04100	1.22572	5.76e-05				CNH00875	-1.02137	0.0140109				CNE00690	-1.34692	0.00313174
CNG01090	1.56669	6.05e-05	GET1			CNM01930	-1.66838	0.0151678				CNH03290	-1.31122	0.00334169
CNF04420	2.60871	6.96e-05	CAR1			CND01670	-1.28044	0.0151678				CNC04960	-1.02117	0.0035112	RAC1
CNK02370	1.04147	6.99e-05				CNA07300	-1.24499	0.0161642				CND02460	-1.29147	0.00396247
CNA02630	1.11414	9.04e-05				CNC03600	-1.68696	0.0163401				CNG00720	-1.26137	0.00535392
CNG03550	1.22035	0.000100704				CND05440	-1.26402	0.0166725	HOB1			CND06420	-1.19813	0.006707
CNG02790	1.36943	0.00010702				CNC03190	-1.40597	0.0178457				CNB01365	-1.38046	0.00720947
CNG03850	1.86262	0.000111361				CNM01800	-1.27182	0.0185678				CNA00590	-1.00833	0.00818045
CNG02035	1.25364	0.000111437				CNE03360	-1.53169	0.0189717				CNA00260	-1.10627	0.00820146
CNG03615	2.29504	0.000133284				CNC07170	-1.01596	0.0192611				CNL04970	-1.08598	0.0089227
CNC03950	1.41347	0.000152934				CNJ01940	-1.25552	0.0196315				CNF04560	-1.4816	0.00979818
CNH02780	1.40086	0.00016163				CNH01550	-1.23302	0.0200385				CNL06510	-1.09516	0.0101053	CRL6
CNK01610	1.04878	0.00017388				CNI00800	-1.29947	0.020355				CNK02930	-1.91237	0.0102665
CNG04140	1.28513	0.000176836				CNH01860	-1.934	0.0219615				CNC00330	-1.04254	0.010789
CNG01420	1.15089	0.000198498				CNC00960	-1.92877	0.022332	SNF7			CNK03030	-1.14007	0.0149061
CNG03920	1.00522	0.000210994				CNM01630	-2.2251	0.0226731				CNI00860	-1.10281	0.0150517
CNG03030	1.56581	0.00025376				CNC02310	-1.63313	0.0258138	SPT16			CNH02380	-1.22832	0.015432
CNA07280	1.40434	0.000264179				CNA04425	-1.82641	0.030114				CNG01955	-1.32953	0.0211344
CNB02400	1.4576	0.000311222				CNB01440	-1.25835	0.0319991	CAS3			CNC05065	-1.33089	0.0248162
CNI01590	1.19274	0.00032286	SOD2			CNM01880	-1.92331	0.0320585	FZC15			CNB03155	-1.32015	0.0250421
CNG00930	2.19536	0.000325473				CNC04050	-1.27778	0.0321542				CNF01470	-1.49975	0.0296139
CNF03130	1.22632	0.000326424				CNA07715	-1.03049	0.0370162				CNC00760	-1.00142	0.0303215	BLP4
CNJ00930	1.90109	0.000364995				CNN01600	-1.6529	0.0441829				CNC02870	-1.49477	0.03084
CNG01980	1.1382	0.000401498				CND01660	-1.14982	0.0459364				CNL03660	-2.05245	0.0321739
CNG00290	1.03685	0.000421472				CNB02000	-1.32313	0.0467803				CNH03660	-1.6774	0.0365702
CNA01420	1.65031	0.000458875				CNA08150	-1.73363	0.0489293				CNG00305	-1.22856	0.0387297
CNG02090	1.10817	0.000470367	PSF1			CND06070	-1.06928	0.0489293				CNK01525	-1.17303	0.0417104
CNG04480	2.58722	0.00053491										CNF00840	-3.45099	0.0430342
CNC03740	1.14283	0.000650656										CNA07170	-1.26159	0.0431751
CNL04520	1.07844	0.000686669										CNG01270	-1.30987	0.0447947
CNG04425	1.05301	0.000822464										CND06140	-1.60254	0.0450862
CNG04000	1.25877	0.000934464										CNN01385	-1.36262	0.0495594
CNN01970	1.34066	0.000963146
CNN02400	1.17749	0.000997548
CNG01400	1.34225	0.00100564
CNG04440	1.17634	0.00101291
CNG02380	1.081	0.00101728
CNG02240	1.06033	0.00101728	TCO4
CNL05495	1.89925	0.0010531
CNG02230	1.09475	0.00114021
CNG01320	1.06344	0.00115831
CNM01520	1.63907	0.0015598
CNC01400	1.255	0.00164262
CNA05130	1.06346	0.00192402	ENA1
CNG00580	1.80579	0.00193355
CNA02040	1.22571	0.0019709	FRE4
CNG04360	1.43433	0.00201582
CNF01400	1.5656	0.00214236
CNM02200	1.95236	0.00247544
CNG01890	1.16433	0.00248994
CNC00480	1.13419	0.0025451
CND01570	1.10329	0.00255918
CNA04560	1.30393	0.00259085
CNE03900	1.31949	0.00272091
CNG00970	2.05727	0.00291944
CNK01080	1.03431	0.00322672
CNJ02850	1.83616	0.00350136
CNG00740	1.01548	0.00442943
CNA05880	1.38196	0.0045543
CNN02110	1.74427	0.00466325	CHS6
CNL05530	1.24564	0.00497446
CNG02660	1.83023	0.00499268
CNE00640	1.05469	0.00554476
CNG03580	1.00643	0.00598369
CNA02050	1.12592	0.00601479
CNJ01210	1.17456	0.00637006
CNG00790	1.08709	0.00757372
CNG03400	1.26515	0.00797975
CNI04200	1.26194	0.00824903
CNG00840	1.18309	0.00827192
CNG02560	1.35728	0.00830345	UXS1
CNG02650	1.84557	0.00858903
CNA03990	1.00525	0.0086097
CNH00713	1.83478	0.0094119
CNG04220	2.66052	0.00961399
CNG03720	1.65079	0.0101612
CNG02095	1.13404	0.0101792
CNG04470	1.98254	0.0119845
CNE02450	1.18849	0.0121082
CNG02080	1.15761	0.0124994
CNI02240	1.14716	0.0127603
CNJ03275	1.11031	0.0136287
CNN01000	1.85528	0.0139178
CNM02130	1.2569	0.0141622
CNG02740	1.18081	0.0152387
CNC03895	1.31285	0.0158579
CNA08360	3.86771	0.016695
CNG02920	1.4705	0.0174854
CNH02965	1.32546	0.0179303
CNG01250	1.1162	0.0192496	LAC2
CNG00350	2.25035	0.0195043	OPS1
CNG02950	1.35441	0.0214815
CNI03200	1.18556	0.0225182
CNG03600	1.62097	0.023556	UVE1
CNM02420	1.17608	0.0251553	CFO1
CNK00250	1.05705	0.0259563
CNG00445	1.09624	0.0260801
CNI02840	1.12561	0.0263302
CNC01350	1.59511	0.0276774
CNG01600	1.10748	0.0296124	GMT2
CNG00830	1.03772	0.0303915
CNE03450	1.27964	0.030395
CND01080	1.80773	0.0340725	CTR4
CNG01100	1.09857	0.034106	TSA1
CNF03560	1.02428	0.0345232
CNC00310	2.41472	0.0384451
CNG03085	2.19639	0.0432758
CNL04580	1.76271	0.0437173
CNL03770	2.32114	0.0450091
CNN02020	1.35933	0.0453939
CNK00540	1.43348	0.0457951
CNC05770	1.33887	0.046119
CNA03700	1.052	0.0470578
CNC02550	1.69734	0.047715
CNK00060	1.30331	0.0480465
CNJ02780	3.31986	0.048467
CND00150	1.44512	0.0495792	FRE7
CNF03680	-3.47348	6.23e-51	RTF1
CND05750	-3.26779	2.15e-34	MFalpha1
CNM01610	-2.3355	1.13e-33
CND05800	-2.94511	6.49e-32	STE3alpha
CNI03840	-1.40301	2.47e-31	CDC24
CNJ01390	-2.50861	6.33e-31
CNE03110	-1.8013	2.5e-27	PFT1
CND00490	-3.0362	6.27e-27
CNE00350	-1.79819	8.2e-26	CPK1
CNI00760	-2.65503	1.24e-25
CND05690	-3.40928	1.51e-25	MFalpha3
CND05680	-2.92762	3.43e-25	MFalpha2
CNJ01220	-3.2778	1.13e-23
CNH02500	-1.75652	1.49e-23
CNA07610	-1.49414	1.52e-23
CNN02390	-1.81164	3.42e-23
CNM02020	-1.93911	3.32e-22	MAT2
CNB04870	-1.55345	7.58e-21
CNB01030	-2.26942	7.73e-21	STE6
CNL05340	-1.93443	8.93e-21	LIA1
CNJ00010	-2.78952	8.93e-21
CNK03110	-1.78869	1.21e-20
CNE00520	-1.97926	2.17e-20	CPK1
CNH01273	-1.84577	5e-20
CNF00230	-2.30549	6.55e-20
CNJ01160	-1.97896	2.5e-19	BWC3
CNB05120	-2.4607	3.44e-19
CNG02160	-2.3355	4.99e-19	ZNF2
CNB02340	-1.89024	1.49e-18
CNB01370	-2.02558	1.09e-17
CNC01050	-2.23395	4.58e-17
CNL04230	-1.8454	3.06e-16
CNH01750	-2.37111	3.14e-16
CNA02720	-2.64105	3.56e-16
CNB04380	-1.59956	1e-15
CNA01680	-2.46154	1.28e-15	GPA2
CNE03340	-1.04185	1.56e-15
CNC05110	-1.63119	4.42e-15
CNA00950	-1.25491	5.63e-15
CNB00970	-2.3387	5.85e-15
CNC01650	-2.11639	1.49e-14	PNG1
CND04910	-1.15791	3.22e-14
CNC04640	-2.22623	3.47e-14
CNA07370	-2.27178	5.34e-14
CNL06420	-1.25608	5.58e-14
CNF03730	-1.85895	6.45e-14
CNE00270	-1.06596	6.68e-14
CND03830	-1.08294	7.34e-14	GPB1
CNN00710	-1.33815	1.91e-13
CND05810	-1.29501	2.83e-13	STE12alpha
CNA01150	-2.01864	3.05e-13	CRG1
CNG00520	-1.29495	3.48e-13
CNF04050	-1.26423	5.57e-13
CNE02240	-1.07468	5.73e-13
CNI00730	-1.86904	6e-13
CNB01780	-1.03367	6.35e-13	ROM21
CNE02200	-1.10412	1.96e-12
CNA06470	-1.49186	4.45e-12
CNB01365	-3.00904	5.36e-12
CNL06520	-2.73477	5.9e-12
CNF01270	-1.21036	1.5e-11
CNJ00610	-1.49446	2.25e-11
CNB03680	-1.70759	2.91e-11
CNA04950	-1.4896	3.64e-11
CNB02040	-1.27323	3.94e-11
CNC03480	-1.1781	4.84e-11
CNC06680	-1.33083	7.12e-11
CNH00760	-1.02	8.23e-11
CNB03020	-1.38999	1.14e-10
CNF02370	-1.75148	1.51e-10	RAM1
CND03120	-1.56134	1.76e-10
CNA02460	-1.08908	3.57e-10
CNC07050	-2.02001	6.99e-10
CND03950	-1.36122	7.63e-10
CNC01710	-1.01825	8.27e-10
CNC00450	-1.33178	8.79e-10
CNI01870	-1.40687	1.17e-09
CND02460	-2.33111	1.26e-09
CNC05700	-1.37069	1.88e-09	CFT2
CNL06180	-1.6338	1.95e-09
CNC01370	-1.17008	2.09e-09
CNE03400	-1.35355	3.02e-09
CNA06850	-1.14254	3.58e-09
CNA01290	-2.38863	3.92e-09
CND05950	-2.04137	4.06e-09	SXI1alpha
CNE04800	-1.1974	4.47e-09
CNC04950	-1.50693	6.04e-09
CND02740	-1.02497	6.53e-09
CNI02800	-1.5557	7.1e-09
CNB00960	-1.58741	1.29e-08
CNL06070	-1.50971	1.31e-08
CNC00410	-1.78893	1.39e-08
CND06350	-1.83913	1.58e-08
CNA04570	-1.27235	1.89e-08
CNL04720	-1.3555	1.89e-08
CNH03290	-2.17218	2.03e-08
CNA00260	-1.95854	2.03e-08
CNF00880	-1.95709	2.48e-08
CNA04360	-1.44285	2.76e-08	ISP6
CNC02790	-1.03045	2.76e-08
CNK02090	-1.73023	2.98e-08
CNC01830	-1.68534	3.79e-08
CNJ00730	-1.65012	4.22e-08
CNK00680	-1.2654	4.38e-08
CNI03640	-1.24373	4.46e-08
CNC06550	-1.95831	4.75e-08
CNC06690	-1.83057	5.63e-08
CNH02380	-2.27198	6.11e-08
CNA03460	-1.14448	6.55e-08
CNH01740	-2.07429	9.23e-08
CNC04960	-1.59354	9.25e-08	RAC1
CNH01350	-1.62127	1.29e-07
CNN01090	-1.09757	1.48e-07
CNI01820	-2.47292	1.67e-07
CNJ03430	-1.31757	1.74e-07
CNN01270	-1.33406	1.92e-07
CNA08015	-1.30833	2.02e-07
CNK01530	-1.11296	2.07e-07
CNE02250	-1.10841	2.54e-07	FZC17
CNA02480	-1.18719	2.74e-07
CNE02190	-1.11386	2.88e-07
CNB03155	-2.51775	3.2e-07
CNC06755	-1.15667	4.58e-07
CNK03030	-2.25363	4.71e-07
CNM00850	-1.20929	4.81e-07
CNN01385	-2.76637	5.35e-07
CNF02210	-2.17304	5.39e-07
CNB02620	-1.16185	5.41e-07
CNA07440	-1.55857	6.12e-07
CNB02180	-1.13769	6.57e-07
CNF04930	-1.90783	6.99e-07
CNK01525	-2.29212	8.11e-07
CNC01670	-1.5377	8.47e-07	CAS34
CNM00690	-1.258	9.05e-07
CNE04700	-1.08316	1.03e-06
CND04920	-1.12872	1.2e-06
CNM00910	-3.1709	1.34e-06
CNM01700	-1.43167	1.39e-06
CNB01470	-1.03617	1.44e-06
CNB01260	-1.05737	1.46e-06	NOP7
CNF01470	-2.73572	1.46e-06
CNE01630	-1.79311	1.54e-06
CNI02810	-1.54928	1.54e-06
CNA03960	-1.9452	1.83e-06
CNC02820	-1.28512	1.86e-06
CNB05190	-1.08665	1.89e-06
CND01900	-1.12844	2.5e-06
CNC00150	-1.72503	2.79e-06
CNF01165	-1.71618	2.93e-06
CNJ03020	-1.09026	2.99e-06
CNC06540	-1.56305	3.22e-06
CNA07720	-2.79352	3.31e-06	CFL1
CNA01670	-1.56458	3.98e-06
CNL05330	-1.11321	4.49e-06	URM1
CNB00755	-2.26083	4.54e-06
CNC01920	-1.03893	5.07e-06	FCY2
CNI02020	-1.35954	5.87e-06
CNE05100	-1.05002	6.23e-06
CND01330	-1.32903	6.77e-06
CNE04690	-1.30459	6.83e-06
CNM01310	-1.23925	7.31e-06
CNF01070	-1.65527	8.14e-06	PRM1
CNE04480	-2.53814	1.01e-05
CNL04490	-1.05402	1.05e-05
CNL04050	-1.5059	1.05e-05
CNC00330	-1.4984	1.13e-05
CND01870	-1.27244	1.3e-05
CNM00160	-1.36408	1.38e-05
CND03170	-2.07674	1.42e-05
CNK02930	-2.71016	1.68e-05
CND00560	-2.17675	1.74e-05
CNL06430	-1.19402	1.78e-05
CNB02070	-1.01938	1.84e-05	ECM22
CNF02000	-2.13489	2.03e-05
CNJ02335	-1.244	2.14e-05	FZC8
CNC00760	-1.58824	2.17e-05	BLP4
CND02730	-1.12611	2.27e-05	FPR3
CNM00460	-1.35187	2.5e-05
CNB05550	-1.0214	2.75e-05
CNH02505	-1.00942	3.03e-05
CNF02640	-1.21129	3.04e-05
CNB03460	-1.86318	3.2e-05
CNI01730	-2.59004	3.3e-05
CNA01810	-1.32695	3.33e-05
CNE04650	-1.02678	3.39e-05	BNI4
CNK00740	-1.59759	3.59e-05
CNJ03040	-1.5769	3.62e-05
CNB01060	-1.40212	3.63e-05
CNI02850	-1.19375	3.71e-05	RRP3
CNF02230	-1.36128	3.78e-05
CNJ03280	-1.07474	3.89e-05
CND03780	-1.09434	4.05e-05
CNF01180	-1.40336	4.29e-05
CNK00160	-1.36137	4.34e-05
CNM00260	-1.00755	4.54e-05	CAP6
CNL04010	-1.18324	4.75e-05
CNB02600	-1.10378	4.92e-05
CNA01470	-1.27739	5.22e-05
CNH00710	-1.13197	5.48e-05
CNG01270	-2.17247	5.52e-05
CNE02120	-3.00576	5.95e-05
CNH00700	-1.09298	6.15e-05
CNA04145	-1.72461	6.96e-05
CNJ00920	-1.1838	7.27e-05
CNL06155	-1.16789	7.47e-05
CNH03050	-1.29159	7.97e-05
CNC02670	-2.00149	9.02e-05	FRE5
CND00770	-1.1068	0.00010097
CNI00810	-1.26291	0.000104268
CNM02400	-1.11429	0.00010867
CNH02070	-1.24414	0.000113736	KIN4
CNI03820	-1.1185	0.000129031
CND04190	-1.4481	0.000137706
CNH00495	-1.762	0.000139384
CNB04900	-1.637	0.000156656
CNA02520	-1.03424	0.000157125
CNC02410	-1.17615	0.000158523	ERG25
CNA05335	-1.34882	0.00016163
CND02465	-1.20332	0.000164459
CNA00100	-1.21387	0.000169544
CNB05130	-1.31122	0.000173814
CNA07600	-1.13641	0.000191089
CND05020	-1.09942	0.000195791
CNB03080	-1.11811	0.000197044
CNJ03155	-3.14166	0.000198498
CNL06040	-1.51328	0.000200878
CNC02885	-1.42943	0.000204517
CND03450	-1.15528	0.00020643
CNA02895	-1.42553	0.000211219
CNE02135	-1.79956	0.000217116
CNL06125	-1.59845	0.00023181
CNK00810	-1.24247	0.000234233
CNC05065	-1.46983	0.000236323
CNJ03230	-1.13214	0.000280735
CNH00980	-1.64985	0.000280927
CNC01260	-1.29011	0.000302673
CNA06330	-1.38678	0.00031236
CNC01215	-2.41759	0.000321049
CNH03480	-1.02982	0.000332059	FBP1
CNC02870	-1.98413	0.000347399
CNA07170	-1.89304	0.000375207
CNA03370	-1.84129	0.000417699
CNC00640	-2.81152	0.000418183
CNC01420	-1.23919	0.000420087
CNL05620	-1.92853	0.000420087
CNB04530	-1.95941	0.000428969
CNF01120	-1.6707	0.000447633	FKH101
CNB04250	-3.13922	0.000476748	CPR2
CNE04460	-1.01516	0.000477718
CNN00155	-1.3749	0.000514585
CNC02290	-1.72864	0.000650656
CNN02150	-2.01215	0.000659932
CNF04560	-1.70543	0.000737088
CNJ02365	-1.31125	0.000750011
CNB03380	-1.00333	0.000774926
CND06355	-1.78007	0.000808662
CNF04390	-1.11809	0.000839612	VEA2
CNE00575	-1.01742	0.000896441
CNH00020	-2.7887	0.000923807
CNA00180	-1.00925	0.00100912	VCX1
CND06140	-2.11965	0.00103791
CNF00010	-1.25791	0.00105438
CNC00890	-1.00615	0.00107443
CNB02310	-1.60961	0.0011192
CNJ02480	-1.01749	0.00112524
CNK03400	-1.99541	0.00112956
CNB03850	-1.32425	0.00115128
CNE04330	-1.38057	0.00128933
CNB01570	-1.3199	0.00130974
CNE00120	-1.07898	0.00146626
CNE04120	-2.12521	0.00149673
CNA06085	-1.11246	0.00167954
CNG01955	-1.58169	0.00176336
CNA05735	-1.19431	0.00177075
CNG00305	-1.55665	0.00180194
CND05220	-1.02083	0.00188393
CND01780	-1.60566	0.00189278
CNN02460	-2.18362	0.00190471
CNH00320	-1.21987	0.00209763
CNC01850	-1.09772	0.00211877
CNA06460	-1.19368	0.00211877
CNA05640	-1.7046	0.00211895
CNK02060	-1.14133	0.00212004
CNL06440	-1.82484	0.00213767
CNC04230	-1.85864	0.00228971	CAN1
CNK01600	-1.03105	0.00231956
CNL06330	-1.50525	0.00232178	FCY3
CNB00130	-1.85262	0.00247389
CNF01660	-1.12835	0.00249972
CNB02160	-1.16751	0.00252413
CNF04090	-1.74855	0.00259085
CND00790	-1.27122	0.00260338
CNA00600	-1.20378	0.00267061
CNE05190	-1.55418	0.00269892
CNF01515	-1.09503	0.00286197
CNB00345	-1.06939	0.002901
CNC04510	-1.51121	0.00325337
CNK02940	-1.15876	0.00350529
CNN01075	-1.72166	0.00357713
CNA07400	-1.01196	0.00357782	DPH1
CNI01750	-1.60017	0.0037258
CND01980	-1.50269	0.00373381	HLH4
CNH01620	-1.07522	0.00388318	HIS3
CNH03660	-1.76548	0.00388372
CNH00075	-1.29596	0.00432482
CNA06220	-1.65978	0.00445571
CNE03930	-2.07977	0.00505651
CNL04915	-1.20694	0.00514196
CNK00030	-1.49779	0.00582307
CNL05450	-1.27925	0.0060798
CNJ02590	-1.06679	0.00664446
CNE03520	-1.46629	0.00702235
CNG03495	-1.86113	0.00733279
CND02540	-1.15198	0.00785694
CNE02435	-1.89821	0.00864282
CNB03230	-1.14283	0.00909703
CNH03275	-1.65829	0.0100705
CNF00510	-1.27366	0.0102484
CND00220	-1.02976	0.0105085
CNC04630	-1.02844	0.0105384
CNJ03420	-1.77368	0.0116186	ITR3B2
CNJ03005	-1.23263	0.0124681
CNA05790	-1.22569	0.0127603
CNL03660	-1.6729	0.0136574
CNA02350	-1.10074	0.0138205
CNJ03330	-1.60803	0.0139223
CNE03525	-2.07194	0.0144839
CNA03610	-3.26808	0.0146025
CNL06020	-1.05901	0.014733	CAT4
CNF00840	-3.2689	0.0149904
CND02080	-1.12142	0.0152261
CNB03130	-1.54212	0.0155287
CNB03195	-1.20554	0.0156776
CNN01360	-1.35977	0.0158822
CND04640	-1.58891	0.0174854
CNI01300	-1.05726	0.0175116
CNE04070	-1.57199	0.0179246
CNM02060	-1.16813	0.0206692
CNJ03000	-1.96057	0.0217593
CNK00310	-1.90341	0.0221883
CNK01720	-1.3584	0.0222374
CNF02315	-1.20098	0.0233343
CNC06695	-1.40411	0.0236513
CNF00020	-1.44068	0.0251267
CNC06750	-1.67391	0.0274809
CNE00130	-1.1349	0.0294155
CNC00325	-1.01418	0.0310828
CND03730	-1.18749	0.0326571
CNE05280	-2.03452	0.0335352
CNM02540	-1.53256	0.0379524
CNA00225	-1.1793	0.0380005
CNI02160	-1.34954	0.0395089
CNJ03440	-1.12123	0.0402765
CNF00167	-1.57249	0.0413612
CNL06060	-1.13255	0.041374	ZFC7
CND04740	-1.32987	0.0426379
CNA02900	-1.07495	0.0432622	CMT2
CNL06360	-1.19591	0.043659
CNN02455	-1.28357	0.0490158
CNJ01890	-1.10524	0.0490158
