## Supplementary Data S2 for "Rtf1 HMD domain facilitates global histone H2B monoubiquitination and regulates morphogenesis and virulence in the meningitis-causing pathogen *Cryptococcus neoformans*"

### Sheet: Potential interacting proteins
Note: Empty FLAG tag-expressing strain was used as control; Two biological repeats were performed and the shared candidates by two repeats were selected and scores from repeat 1 were shown.
Potential interacting proteins of the Rtf1-FLAG										Potential interacting proteins of the HMD-FLAG										Potential interacting proteins of the Rtf1-FLAG
Gene ID	Score	Mass	Num. of matches	Num. of significant matches	Num. of sequences	Num. of significant sequences	emPAI	Gene product		Gene ID	Score	Mass	Num. of matches	Num. of significant matches	Num. of sequences	Num. of significant sequences	emPAI	Gene product		Gene ID	Score	Mass	Num. of matches	Num. of significant matches	Num. of sequences	Num. of significant sequences	emPAI	Gene product
CNF03680	3323	60476	128	128	33	33	23.7	rtf1 protein, putative		CNF03680	471	60476	14	14	9	9	1.01	rtf1 protein, putative		CNF03680	430	60476	10	10	7	7	0.75	rtf1 protein, putative
CNL04110	122	53428	6	6	6	6	0.61	adenylyl cyclase-associated protein		CNJ00750	99	15929	4	4	3	3	1.18	multiprotein bridging factor		CND01080	232	27346	5	5	4	4	0.85	Copper uptake transporter
CNI01070	117	171635	8	8	7	7	0.19	transcription regulator, putative		CNC03950	99	22677	1	1	1	1	0.2	expressed protein		CNG00560	124	41496	2	2	2	2	0.22	conserved hypothetical protein
CNF01380	96	41965	2	2	2	2	0.22	dihydropyrimidinase, putative		CND03150	85	25885	3	3	2	2	0.38	hypothetical protein		CND00150	99	66468	3	3	3	3	0.21	ferric-chelate reductase, putative
CNG00560	91	41496	2	2	2	2	0.22	conserved hypothetical protein		CNC00790	85	63652	4	4	4	4	0.3	RNA-binding protein, putative		CNN01770	94	19507	2	2	1	1	0.24	conserved hypothetical protein
CNB01790	90	73189	2	2	2	2	0.12	peptidyl-prolyl cis-trans isomerase, putative		CNB04245	77	13300	1	1	1	1	0.36	hypothetical protein		CNA06650	93	30526	3	3	3	3	0.51	expressed protein
CND02440	89	69108	3	3	3	3	0.2	peptide transporter, putative		CNK00220	76	31274	4	4	4	4	0.71	cytoplasm protein, putative		CNA01730	85	67648	2	2	2	2	0.13	cleavage/polyadenylation specificity factor, putative
CNC05460	87	253786	4	4	3	3	0.05	3'-5' exoribonuclease, putative		CNA01180	75	69099	4	4	4	4	0.28	serine/threonine-protein kinase, putative		CNA00900	77	95523	2	2	2	2	0.09	ATP dependent DNA helicase, putative
CNE04550	87	68467	3	3	1	1	0.06	conserved hypothetical protein		CNM01190	74	18365	2	2	2	2	0.57	GTPase, putative		CNH02750	73	79909	1	1	1	1	0.05	protein phosphatase PP2A0 B subunit gamma isoform, putative
CND02750	81	51054	4	4	3	3	0.28	Delta-12 fatty acid desaturase, putative		CNK01920	74	20621	2	2	2	2	0.5	hypothetical protein		CNN01250	73	29768	2	2	2	2	0.33	conserved hypothetical protein
CNI01460	81	25852	2	2	1	1	0.18	splicing factor, putative		CNH01170	74	16060	2	2	2	2	0.67	conserved hypothetical protein		CNK00220	70	31274	3	3	3	3	0.49	cytoplasm protein, putative
CNA06350	78	10867	1	1	1	1	0.46	PRCDNA35, putative		CNC04990	74	25394	1	1	1	1	0.18	proteasome subunit beta type 2, putative		CNA05650	69	47745	3	3	2	2	0.19	endopeptidase, putative
CNE00590	77	66117	2	2	2	2	0.14	conserved hypothetical protein		CNE03220	71	58766	1	1	1	1	0.07	conserved hypothetical protein		CNC00800	69	77376	1	1	1	1	0.06	biotin-[acetyl-CoA-carboxylase] ligase, putative
CND03140	74	193148	4	4	4	4	0.09	conserved hypothetical protein		CNF01340	68	9723	4	4	3	3	2.5	hypothetical protein		CNL04850	69	24616	1	1	1	1	0.18	HDEL sequence binding protein, putative
CNH02740	74	7670	1	1	1	1	0.69	ubiquinol-cytochrome c reductase complex 7.3 kda protein, putative		CNC00590	67	29028	1	1	1	1	0.15	vacuolar ATP synthase subunit d, putative		CND03610	68	165369	1	1	1	1	0.03	histone-lysine N-methyltransferase
CNN01770	70	19507	1	1	1	1	0.24	conserved hypothetical protein		CNE02660	64	23573	1	1	1	1	0.19	conserved hypothetical protein		CNK02200	68	58331	3	3	2	2	0.16	hypothetical protein
CNK00220	69	31274	1	1	1	1	0.14	cytoplasm protein, putative		CNF01900	62	13471	1	1	1	1	0.36	hypothetical protein		CNC05460	66	253786	3	3	3	3	0.05	3'-5' exoribonuclease, putative
CNH01840	68	20931	1	1	1	1	0.22	expressed protein		CNC04490	60	9848	2	2	1	1	1.28	hypothetical protein		CNH02740	64	7670	3	3	1	1	0.69	ubiquinol-cytochrome c reductase complex 7.3 kda protein, putative
CNA01260	66	31335	2	2	2	2	0.31	expressed protein		CNA07540	60	39495	1	1	1	1	0.11	immunoreactive mannoprotein		CNA02630	63	33922	3	3	3	3	0.45	conserved hypothetical protein
CNH01650	66	73488	1	1	1	1	0.06	expressed protein		CNH03260	57	71773	1	1	1	1	0.06	conserved hypothetical protein		CNJ00750	63	15929	2	2	2	2	0.68	multiprotein bridging factor
CNK02200	65	58331	2	2	2	2	0.16	hypothetical protein		CNA05690	57	33059	1	1	1	1	0.14	hypothetical protein		CNH01650	62	73488	1	1	1	1	0.06	expressed protein
CNJ00750	63	15929	1	1	1	1	0.3	multiprotein bridging factor		CNL04850	56	24616	1	1	1	1	0.18	HDEL sequence binding protein, putative		CNA06350	61	10867	1	1	1	1	0.46	PRCDNA35, putative
CNA06760	62	41043	3	3	2	2	0.23	galactose metabolism-related protein, putative		CNI03780	56	11636	2	2	2	2	1.02	expressed protein		CNA01260	60	31335	2	2	2	2	0.31	expressed protein
CNA07120	62	38738	3	3	1	1	0.11	dihydroorotase, putative		CNA06350	56	10867	3	3	3	3	2.09	PRCDNA35, putative		CND03150	60	25885	1	1	1	1	0.18	hypothetical protein
CNC06080	62	70356	2	2	2	2	0.13	nucleus protein, putative		CNA05650	55	47745	1	1	1	1	0.09	endopeptidase, putative		CNC06080	59	70356	1	1	1	1	0.06	nucleus protein, putative
CNA01180	59	69099	2	2	2	2	0.13	serine/threonine-protein kinase, putative		CNF00040	54	18899	2	2	1	1	0.25	mitochondrion protein, putative		CND04330	59	20111	1	1	1	1	0.23	expressed protein
CNC03950	59	22677	1	1	1	1	0.2	expressed protein		CNL05150	53	15645	1	1	1	1	0.3	Gim complex component GIM3, putative		CNF01900	59	13471	1	1	1	1	0.36	hypothetical protein
CNH02590	58	67718	1	1	1	1	0.06	cleft lip and palate associated transmembrane protein, putative		CND01080	53	27346	1	1	1	1	0.17	Copper uptake transporter		CNL05350	59	90021	3	3	3	3	0.15	Phospholipase A-2-activating protein, putative
CND03150	57	25885	1	1	1	1	0.18	hypothetical protein		CNI03530	51	17926	1	1	1	1	0.26	expressed protein		CNA01180	58	69099	3	3	3	3	0.2	serine/threonine-protein kinase, putative
CNA05650	56	47745	1	1	1	1	0.09	endopeptidase, putative		CNM01490	50	22927	2	2	2	2	0.44	hypothetical protein		CNC01040	58	137962	1	1	1	1	0.03	chromatin modification-related protein, putative
CNH02750	56	79909	1	1	1	1	0.05	protein phosphatase PP2A0 B subunit gamma isoform, putative		CNG00560	50	41496	1	1	1	1	0.11	conserved hypothetical protein		CNC06540	57	32937	1	1	1	1	0.14	conserved hypothetical protein
CNL04850	55	24616	1	1	1	1	0.18	HDEL sequence binding protein, putative		CND01150	49	27121	2	2	2	2	0.36	prefoldin subunit, putative		CNE02790	57	39624	2	2	1	1	0.11	conserved hypothetical protein
CNC06540	54	32937	1	1	1	1	0.14	conserved hypothetical protein		CNE02040	48	23144	1	1	1	1	0.2	uracil phosphoribosyltransferase, putative		CNH02590	57	67718	1	1	1	1	0.06	cleft lip and palate associated transmembrane protein, putative
CNE02040	54	23144	1	1	1	1	0.2	uracil phosphoribosyltransferase, putative		CNI02630	45	18629	1	1	1	1	0.25	DNA-directed RNA polymerases i, ii, and iii 17.1 kda polypeptide, putative		CNJ00510	56	19060	1	1	1	1	0.24	hypothetical protein
CNE02660	54	23573	1	1	1	1	0.19	conserved hypothetical protein		CNI04370	44	38380	1	1	1	1	0.12	lectin, putative		CNI01460	55	25852	2	2	2	2	0.38	splicing factor, putative
CNC01350	53	19706	1	1	1	1	0.23	expressed protein		CNI01740	44	51689	1	1	1	1	0.08	trans-hexaprenyltranstransferase, putative		CNH00120	54	23634	1	1	1	1	0.19	conserved hypothetical protein
CNF01900	53	13471	1	1	1	1	0.36	hypothetical protein		CNC05150	42	13602	2	2	2	2	0.83	conserved hypothetical protein		CNA03310	53	78415	3	3	1	1	0.06	protein-nucleus import-related protein, putative
CNL05710	53	132021	3	3	2	2	0.07	insulin degrading enzyme, putative		CNC05510	41	27161	2	2	2	2	0.36	hypothetical protein		CNF03760	53	59873	1	1	1	1	0.07	carboxypeptidase C, putative
CNL05000	49	51013	1	1	1	1	0.09	nicotinate phosphoribosyltransferase, putative		CNA04700	41	43760	2	2	2	2	0.21	acetyl-CoA C-acyltransferase, putative		CNH01170	53	16060	1	1	1	1	0.29	conserved hypothetical protein
CNA05580	48	15515	1	1	1	1	0.31	conserved hypothetical protein		CNJ00590	40	83446	1	1	1	1	0.05	glycogen (starch) synthase, putative		CNC02210	52	48720	1	1	1	1	0.09	regulation of transcription from Pol II promoter-related protein, putative
CNN01640	48	53770	3	3	3	3	0.27	d-arabinono-1,4-lactone oxidase		CNG02210	39	6464	1	1	1	1	0.86	cytochrome-c oxidase, putative		CNA05580	51	15515	1	1	1	1	0.31	conserved hypothetical protein
CNA01770	47	21468	1	1	1	1	0.21	endoplasmic reticulum protein, putative		CNA00940	39	25616	2	2	1	1	0.18	expressed protein		CND04700	51	33618	2	2	2	2	0.28	thiol-disulfide exchange intermediate, putative
CNA04700	46	43760	1	1	1	1	0.1	acetyl-CoA C-acyltransferase, putative		CNB04380	38	8329	1	1	1	1	0.63	hypothetical protein		CNA07120	50	38738	1	1	1	1	0.11	dihydroorotase, putative
CND03080	45	67482	1	1	1	1	0.06	conserved hypothetical protein		CNB01460	37	30432	1	1	1	1	0.15	1-(5-phosphoribosyl)-5-[(5- phosphoribosylamino)methylideneamino]imidazole-4- carboxamide isomerase, putative		CNJ00820	50	59394	2	2	1	1	0.07	tetraspanin
CNF00080	45	238228	1	1	1	1	0.02	membrane protein, putative		CNC04140	36	28546	2	2	1	1	0.16	phosphoribosylglycinamide formyltransferase, putative		CNA00940	49	25616	1	1	1	1	0.18	expressed protein
CNE02120	44	58268	3	3	3	3	0.24	conserved hypothetical protein		CNC02805	36	18686	1	1	1	1	0.25	hypothetical protein		CNA07630	49	13566	1	1	1	1	0.36	hypothetical protein
CNI03770	44	28543	1	1	1	1	0.16	conserved hypothetical protein		CND04330	35	20111	1	1	1	1	0.23	expressed protein		CNC04940	49	18023	1	1	1	1	0.26	cytidine deaminase, putative
CNB00270	43	42725	1	1	1	1	0.1	nuclear pore protein seh1, putative		CNL06200	34	19599	1	1	1	1	0.24	expressed protein		CNF01180	49	30957	2	2	2	2	0.31	expressed protein
CNJ00140	43	68852	2	2	2	2	0.13	fumarate reductase (NADH), putative		CNJ00140	32	68852	1	1	1	1	0.06	fumarate reductase (NADH), putative		CNF04670	49	218051	1	1	1	1	0.02	conserved hypothetical protein
CNA00940	42	25616	1	1	1	1	0.18	expressed protein		CNF01620	32	43140	1	1	1	1	0.1	nucleotide-sugar transporter, putative		CNL05710	49	132021	4	4	4	4	0.14	insulin degrading enzyme, putative
CNC02980	42	52132	2	2	2	2	0.18	small nuclear ribonucleoprotein hPrp3, putative		CNC04940	32	18023	1	1	1	1	0.26	cytidine deaminase, putative		CNM01490	49	22927	3	3	1	1	0.2	hypothetical protein
CNI03780	42	11636	2	2	1	1	0.42	expressed protein		CNM01280	31	25720	1	1	1	1	0.18	glycerol-1-phosphatase, putative		CNN01640	49	53770	3	3	3	3	0.27	d-arabinono-1,4-lactone oxidase
CNM01310	41	45404	1	1	1	1	0.1	conserved hypothetical protein		CNI01460	31	25852	1	1	1	1	0.18	splicing factor, putative		CNA00060	48	65406	2	2	2	2	0.14	methionine-tRNA ligase, putative
CNC02210	40	48720	1	1	1	1	0.09	regulation of transcription from Pol II promoter-related protein, putative		CNH03850	31	15517	1	1	1	1	0.31	conserved hypothetical protein		CNA01770	48	21468	1	1	1	1	0.21	endoplasmic reticulum protein, putative
CNE01830	40	54889	2	2	2	2	0.17	4-aminobutyrate aminotransferase, putative		CND04790	31	44806	1	1	1	1	0.1	aerobic respiration-related protein, putative		CNE04000	48	14407	2	2	1	1	0.33	hypothetical protein
CNA06620	39	59969	1	1	1	1	0.07	protein serine/threonine kinase, putative		CNB03740	30	24279	2	2	2	2	0.41	cytoplasm protein, putative		CNC04980	47	56509	1	1	1	1	0.08	capsule-associated protein
CNB04170	39	77994	1	1	1	1	0.06	vesicle-mediated transport-related protein, putative		CNA01710	30	22610	1	1	1	1	0.2	retrograde transport, endosome to Golgi-related protein, putative		CND03080	46	67482	2	2	2	2	0.13	conserved hypothetical protein
CNE02680	39	53794	1	1	1	1	0.08	putative chitin synthase regulator		CND05700	29	6358	1	1	1	1	0.88	large subunit ribosomal protein L39		CND04790	46	44806	1	1	1	1	0.1	aerobic respiration-related protein, putative
CNH03260	39	71773	1	1	1	1	0.06	conserved hypothetical protein		CND03420	29	23602	1	1	1	1	0.19	conserved hypothetical protein		CNI02620	46	16626	2	2	2	2	0.65	mitochondrial import inner membrane translocase subunit tim17, putative
CNL05350	39	90021	2	2	2	2	0.1	Phospholipase A-2-activating protein, putative		CNB05220	29	20255	2	2	2	2	0.51	iron-sulfur cluster assembly-related protein, putative		CNC01880	45	40184	2	2	2	2	0.23	ER to Golgi transport-related protein, putative
CND05640	38	79453	3	3	3	3	0.17	putative nucleolar gtp-binding protein		CNA02590	29	14722	2	2	1	1	0.32	mitochondrion protein, putative		CNI01690	45	14110	2	2	2	2	0.8	conserved hypothetical protein
CNF01800	36	49261	1	1	1	1	0.09	chitin deactylase		CNH00120	28	23634	1	1	1	1	0.19	conserved hypothetical protein		CNA04010	44	50006	1	1	1	1	0.09	hypothetical protein
CNF01620	35	43140	1	1	1	1	0.1	nucleotide-sugar transporter, putative		CNE03080	28	49743	1	1	1	1	0.09	hypothetical protein		CNA07540	44	39495	1	1	1	1	0.11	immunoreactive mannoprotein
CNI01740	35	51689	1	1	1	1	0.08	trans-hexaprenyltranstransferase, putative		CNC01770	28	10951	1	1	1	1	0.45	u6 snRNA-associated sm-like protein lsm2, putative		CNF01290	44	10032	1	1	1	1	0.5	itochondrial import inner membrane translocase subunit tim8, putative
CNI02850	35	52644	1	1	1	1	0.08	ATP-dependent RNA helicase, putative		CNK03330	27	49954	1	1	1	1	0.09	prephenate dehydrogenase, putative		CNB00550	43	13906	1	1	1	1	0.35	histone H2A-1, putative
CNC01770	34	10951	1	1	1	1	0.45	u6 snRNA-associated sm-like protein lsm2, putative		CNE02790	27	39624	2	2	2	2	0.24	conserved hypothetical protein		CNB01500	43	33398	1	1	1	1	0.13	hypothetical protein
CNC04980	34	56509	1	1	1	1	0.08	capsule-associated protein		CNE01350	27	18171	1	1	1	1	0.26	expressed protein		CNE02040	42	23144	1	1	1	1	0.2	uracil phosphoribosyltransferase, putative
CNC05860	34	175386	1	1	1	1	0.02	metal resistance protein ycf1, putative		CND00040	27	71136	1	1	1	1	0.06	transketolase, putative		CNF03420	42	79014	2	2	1	1	0.05	putative chitin synthase regulator
CNE00920	34	116122	2	2	2	2	0.08	conserved hypothetical protein		CNB04720	27	16931	1	1	1	1	0.28	glutathione-dependent oxidoreductase		CNJ03090	41	178459	3	3	3	3	0.07	Glycogen debranching enzyme, putative
CNE03390	34	49389	2	2	2	2	0.19	hypothetical protein		CNN01640	26	53770	1	1	1	1	0.08	d-arabinono-1,4-lactone oxidase		CND02750	39	51054	1	1	1	1	0.09	Delta-12 fatty acid desaturase, putative
CNF02530	34	96083	2	2	1	1	0.04	peroxisomal hydratase-dehydrogenase-epimerase (hde), putative		CNK00330	26	75508	1	1	1	1	0.06	cytoplasm protein, putative		CNE02660	39	23573	1	1	1	1	0.19	conserved hypothetical protein
CNH00120	34	23634	1	1	1	1	0.19	conserved hypothetical protein		CNI04200	26	25202	1	1	1	1	0.18	expressed protein		CNE03150	39	48855	2	2	1	1	0.09	glucan 1,3-beta-glucosidase
CNM01000	34	111972	1	1	1	1	0.04	copII vesicle coat protein		CNF01800	26	49261	1	1	1	1	0.09	chitin deactylase		CNC06310	38	41118	1	1	1	1	0.11	conserved hypothetical protein
CNB04245	33	13300	1	1	1	1	0.36	hypothetical protein		CNE02120	26	58268	1	1	1	1	0.08	conserved hypothetical protein		CNI02630	38	18629	2	2	1	1	0.25	DNA-directed RNA polymerases i, ii, and iii 17.1 kda polypeptide, putative
CNM01490	33	22927	1	1	1	1	0.2	hypothetical protein		CNK00990	25	37188	2	2	1	1	0.12	hypothetical protein		CNA06410	37	30477	2	2	2	2	0.32	carboxymethylenebutenolidase, putative
CNE04000	32	14407	1	1	1	1	0.33	hypothetical protein		CNI03190	25	23041	1	1	1	1	0.2	hypothetical protein		CNA07250	36	68323	1	1	1	1	0.06	capsular associated protein
CNI03530	32	17926	1	1	1	1	0.26	expressed protein		CNI01050	25	19640	1	1	1	1	0.24	30S ribosomal protein S18, putative		CND00740	36	51785	1	1	1	1	0.08	allantoinase, putative
CNK00960	32	81967	1	1	1	1	0.05	conserved hypothetical protein		CNE00640	25	27716	2	2	2	2	0.35	conserved hypothetical protein		CNE04610	36	33738	1	1	1	1	0.13	protein complex assembly-related protein, putative
CNK00990	32	37188	2	2	2	2	0.25	hypothetical protein		CNA06760	25	41043	1	1	1	1	0.11	galactose metabolism-related protein, putative		CNF01620	36	43140	1	1	1	1	0.1	nucleotide-sugar transporter, putative
CNA07010	31	20429	1	1	1	1	0.23	60s ribosomal protein l27, putative		CNK00460	24	27488	1	1	1	1	0.16	35S primary transcript processing-related protein, putative		CNB03660	35	21012	1	1	1	1	0.22	RHEB small monomeric GTPase, putative
CNF03490	31	45198	2	2	2	2	0.2	splicing factor u2af-associated protein 2, putative		CNE02080	24	17691	1	1	1	1	0.27	hypothetical protein		CNE02120	35	58268	1	1	1	1	0.08	conserved hypothetical protein
CNB01130	30	49132	1	1	1	1	0.09	mRNA guanylyltransferase, putative		CNJ02420	23	17711	1	1	1	1	0.26	conserved hypothetical protein		CNB00400	34	72619	2	2	1	1	0.06	conserved hypothetical protein
CNF03760	30	59873	1	1	1	1	0.07	carboxypeptidase C, putative		CNJ00900	23	39163	1	1	1	1	0.11	enoyl reductase, putative		CNE04550	34	68467	2	2	2	2	0.13	conserved hypothetical protein
CNJ01020	30	20312	1	1	1	1	0.23	ubiquitin-conjugating enzyme		CNF01805	23	15624	1	1	1	1	0.3	hypothetical protein		CNJ00900	33	39163	1	1	1	1	0.11	enoyl reductase, putative
CNA00900	29	95523	1	1	1	1	0.05	ATP dependent DNA helicase, putative		CNE03390	23	49389	1	1	1	1	0.09	hypothetical protein		CNL04040	33	17830	1	1	1	1	0.26	bud site selection-related protein, putative
CNA02630	29	33922	1	1	1	1	0.13	conserved hypothetical protein		CNC01880	23	40184	1	1	1	1	0.11	ER to Golgi transport-related protein, putative		CNM01310	33	45404	2	2	1	1	0.1	conserved hypothetical protein
CNC04840	29	54412	1	1	1	1	0.08	tetrahydrofolylpolyglutamate synthase, putative		CNL04040	22	17830	1	1	1	1	0.26	bud site selection-related protein, putative		CNA05330	32	71597	1	1	1	1	0.06	polynucleotide adenylyltransferase, putative
CND04800	29	24285	1	1	1	1	0.19	guanylate kinase, putative		CNL03890	22	11489	2	2	2	2	1.04	U6 snRNA binding protein, putative		CND01790	32	7403	1	1	1	1	0.72	hypothetical protein
CNF02620	29	132764	1	1	1	1	0.03	Pol II transcription elongation factor, putative		CNG03670	22	151360	1	1	1	1	0.03	adenylate cyclase, putative		CND02440	32	69108	1	1	1	1	0.06	peptide transporter, putative
CNF03420	29	79014	1	1	1	1	0.05	putative chitin synthase regulator		CNG01640	22	70383	1	1	1	1	0.06	conserved hypothetical protein		CNF01800	32	49261	1	1	1	1	0.09	chitin deactylase
CNG00750	29	77316	1	1	1	1	0.06	64 kDa mitochondrial NADH dehydrogenase, putative		CND01190	22	50578	1	1	1	1	0.09	flap endonuclease, putative		CNG00750	31	77316	1	1	1	1	0.06	64 kDa mitochondrial NADH dehydrogenase, putative
CNB03660	28	21012	1	1	1	1	0.22	RHEB small monomeric GTPase, putative		CNB00890	22	24279	1	1	1	1	0.19	ER to Golgi transport-related protein, putative		CNM00060	31	19574	1	1	1	1	0.24	expressed protein
CND02180	28	30998	1	1	1	1	0.14	hypothetical protein		CNA07010	22	20429	1	1	1	1	0.23	60s ribosomal protein l27, putative		CNB04560	30	50191	1	1	1	1	0.09	f-actin-capping protein subunit alpha
CNF00580	28	22469	1	1	1	1	0.2	hypothetical protein		CNL05000	21	51013	1	1	1	1	0.09	nicotinate phosphoribosyltransferase, putative		CNE01350	30	18171	2	2	2	2	0.58	expressed protein
CNG02150	28	64940	1	1	1	1	0.07	uridine kinase, putative		CNI04080	20	44200	1	1	1	1	0.1	peptidase, putative		CNL04100	30	35414	1	1	1	1	0.13	conserved hypothetical protein
CNH03780	28	41123	1	1	1	1	0.11	chaperone regulator, putative		CNF04420	20	25946	1	1	1	1	0.17	cAMP-regulated gene 1		CNB00270	29	42725	1	1	1	1	0.1	nuclear pore protein seh1, putative
CNI01630	28	21912	1	1	1	1	0.21	aminoacyl-tRNA hydrolase, putative		CNA00580	20	7847	1	1	1	1	0.67	sec61 translocation complex protein		CND02180	29	30998	1	1	1	1	0.14	hypothetical protein
CND02340	27	88293	1	1	1	1	0.05	allantoicase, putative		CNN00450	19	30069	1	1	1	1	0.15	conserved hypothetical protein		CNH00330	29	39018	1	1	1	1	0.11	conserved hypothetical protein
CNF00780	27	157634	1	1	1	1	0.03	cleavage and polyadenylation specific protein, putative		CNI03770	19	28543	1	1	1	1	0.16	conserved hypothetical protein		CNI03780	29	11636	1	1	1	1	0.42	expressed protein
CNI03050	27	19700	1	1	1	1	0.24	hypothetical protein		CNI03050	19	19700	1	1	1	1	0.24	hypothetical protein		CNK03330	29	49954	1	1	1	1	0.09	prephenate dehydrogenase, putative
CNB01820	26	78549	1	1	1	1	0.06	ATP-binding cassette (ABC) transporter, putative		CNH03510	19	13156	1	1	1	1	0.37	v-SNARE, putative		CNA07010	28	20429	1	1	1	1	0.23	60s ribosomal protein l27, putative
CNC01720	26	54557	1	1	1	1	0.08	expressed protein		CNA05330	19	71597	1	1	1	1	0.06	polynucleotide adenylyltransferase, putative		CNC01350	28	19706	1	1	1	1	0.23	expressed protein
CNC04990	26	25394	1	1	1	1	0.18	proteasome subunit beta type 2, putative		CNM00080	18	30007	1	1	1	1	0.15	peptide alpha-N-acetyltransferase, putative		CNC05590	28	26992	1	1	1	1	0.17	thioredoxin, putative
CND02030	26	57391	1	1	1	1	0.08	Methylmalonate-semialdehyde dehydrogenase [acylating], putative		CNI03230	18	22596	1	1	1	1	0.2	conserved hypothetical protein		CNE04800	28	45530	1	1	1	1	0.1	hypothetical protein
CND02480	26	111864	1	1	1	1	0.04	hypothetical protein		CND01790	18	7403	1	1	1	1	0.72	hypothetical protein		CNA00580	27	7847	1	1	1	1	0.67	sec61 translocation complex protein
CNG02910	26	44667	1	1	1	1	0.1	hypothetical protein		CNA06410	18	30477	1	1	1	1	0.15	carboxymethylenebutenolidase, putative		CNC01870	27	62212	1	1	1	1	0.07	eukaryotic translation initiation factor 3 62 kda subunit, putative
CNJ00850	26	56924	2	2	2	2	0.16	glutathione synthase, putative		CNA02180	18	52994	1	1	1	1	0.08	cytoplasm protein, putative		CNE02080	27	17691	1	1	1	1	0.27	hypothetical protein
CNK00330	26	75508	2	2	2	2	0.12	cytoplasm protein, putative		CNA01260	18	31335	1	1	1	1	0.14	expressed protein		CNJ01020	27	20312	1	1	1	1	0.23	ubiquitin-conjugating enzyme
CNL06080	26	48505	1	1	1	1	0.09	eukaryotic translation initiation factor 2B, subunit 2, putative		CNN00720	17	37784	1	1	1	1	0.12	SUMO activating enzyme, putative		CNN02260	27	59317	1	1	1	1	0.07	1,3-beta-glucanosyltransferase, putative
CNN01250	25	29768	1	1	1	1	0.15	conserved hypothetical protein		CNJ02990	17	37025	1	1	1	1	0.12	mitochondrion protein, putative		CNB01130	26	49132	1	1	1	1	0.09	mRNA guanylyltransferase, putative
CNB05150	24	108443	1	1	1	1	0.04	alpha glucosidase, putative		CNC01950	17	25473	1	1	1	1	0.18	conserved hypothetical protein		CNB04245	26	13300	1	1	1	1	0.36	hypothetical protein
CND00190	24	64210	1	1	1	1	0.07	conserved hypothetical protein		CNI00730	16	82693	1	1	1	1	0.05	hypothetical protein		CNB05600	26	35610	2	2	1	1	0.13	dolichyl-diphosphooligosaccharide-protein glycotransferase, putative
CNL06075	24	19021	1	1	1	1	0.24	hypothetical protein		CNE02860	16	37722	1	1	1	1	0.12	conserved hypothetical protein		CNC00790	26	63652	2	2	2	2	0.14	RNA-binding protein, putative
CNM00820	24	33458	1	1	1	1	0.13	chorismate mutase, putative		CND03080	16	67482	1	1	1	1	0.06	conserved hypothetical protein		CNC05160	26	24749	1	1	1	1	0.18	ubiquitin-conjugating enzyme e2-24 kda, putative
CNN01920	24	110438	2	2	2	2	0.08	hypothetical protein		CNI01630	15	21912	1	1	1	1	0.21	aminoacyl-tRNA hydrolase, putative		CNH02550	26	31981	1	1	1	1	0.14	conserved hypothetical protein
CNA04590	23	33534	1	1	1	1	0.13	conserved hypothetical protein		CNH02840	15	62359	1	1	1	1	0.07	expressed protein		CNB05750	25	47179	1	1	1	1	0.09	racemase, putative
CNA05390	23	51368	1	1	1	1	0.09	casein kinase I, putative		CNH01650	15	73488	1	1	1	1	0.06	expressed protein		CNG02100	25	106233	1	1	1	1	0.04	hypothetical protein
CNF03480	23	110569	1	1	1	1	0.04	general RNA polymerase II transcription factor, putative		CNA06560	15	34049	1	1	1	1	0.13	urease accessory protein		CNH02030	25	17089	1	1	1	1	0.27	cytochrome b5, putative
CNH02550	23	31981	1	1	1	1	0.14	conserved hypothetical protein		CNE05130	14	18377	1	1	1	1	0.25	hypothetical protein		CNK00990	25	37188	1	1	1	1	0.12	hypothetical protein
CNA07240	22	104396	2	2	1	1	0.04	serine/threonine-protein kinase												CNB03900	24	67750	1	1	1	1	0.06	transcriptional regulatory protein, putative
CNB01710	22	26267	1	1	1	1	0.17	ER to Golgi transport-related protein, putative												CNC04490	24	9848	1	1	1	1	0.51	hypothetical protein
CNC04060	22	43686	1	1	1	1	0.1	expressed protein												CND01190	24	50578	1	1	1	1	0.09	flap endonuclease, putative
CNC04680	22	50230	1	1	1	1	0.09	threonine aldolase, putative												CND04900	24	131241	1	1	1	1	0.03	pab-dependent poly(A)-specific ribonuclease subunit
CNK01220	22	43508	1	1	1	1	0.1	cytoplasm protein, putative												CND05760	24	135526	1	1	1	1	0.03	mapkk kinase, ste/ste11 protein kinase
CNL04040	22	17830	1	1	1	1	0.26	bud site selection-related protein, putative												CNI03100	24	51826	1	1	1	1	0.08	expressed protein
CNA02580	21	44625	1	1	1	1	0.1	sorbitol dehydrogenase, putative												CNL06510	24	27435	1	1	1	1	0.16	Putative transcriptional regulator
CNB01770	21	51368	1	1	1	1	0.09	expressed protein												CNB02510	23	138656	2	2	1	1	0.03	hypothetical protein
CNE01320	21	32115	1	1	1	1	0.14	hypothetical protein												CND06370	23	197360	1	1	1	1	0.02	hypothetical protein
CNE02790	21	39624	1	1	1	1	0.11	conserved hypothetical protein												CNE04380	23	33381	1	1	1	1	0.13	hypothetical protein
CNF00860	21	43663	1	1	1	1	0.1	pre-mRNA splicing factor, putative												CNG03460	23	37517	1	1	1	1	0.12	conserved hypothetical protein
CNF03370	21	139844	1	1	1	1	0.03	hypothetical protein												CNM02190	23	63469	1	1	1	1	0.07	neddylation-related protein, putative
CNK02780	21	42612	1	1	1	1	0.1	conserved hypothetical protein												CND00610	22	27627	1	1	1	1	0.16	protein-binding protein, putative
CNL04100	21	35414	2	2	1	1	0.13	conserved hypothetical protein												CND01170	22	36611	1	1	1	1	0.12	ubiquitin-specific protease, putative
CNM02190	20	63469	1	1	1	1	0.07	neddylation-related protein, putative												CNG03670	22	151360	1	1	1	1	0.03	adenylate cyclase, putative
CNA02180	19	52994	2	2	2	2	0.17	cytoplasm protein, putative												CNA02180	21	52994	1	1	1	1	0.08	cytoplasm protein, putative
CNA06510	19	36372	1	1	1	1	0.12	cytoplasm protein, putative												CNC07000	21	21751	1	1	1	1	0.21	conserved hypothetical protein
CNC02010	19	31498	2	2	1	1	0.14	exosome complex exonuclease rrp45, putative												CNJ02160	21	31195	1	1	1	1	0.14	hypothetical protein
CND02550	19	35119	1	1	1	1	0.13	conserved hypothetical protein												CNK02780	21	42612	1	1	1	1	0.1	conserved hypothetical protein
CND04780	19	100185	1	1	1	1	0.04	conserved hypothetical protein												CNL05250	21	37228	1	1	1	1	0.12	cytoplasm protein, putative
CNE04770	19	34804	1	1	1	1	0.13	urease accessory protein												CND05820	20	147027	1	1	1	1	0.03	conserved hypothetical protein
CNF00320	19	59969	1	1	1	1	0.07	nicotinate-nucleotide adenylyltransferase, putative												CNE03170	20	168644	1	1	1	1	0.03	signal sequence binding protein, putative
CNI01050	19	19640	1	1	1	1	0.24	30S ribosomal protein S18, putative												CNB01620	19	65681	1	1	1	1	0.07	L-lactate dehydrogenase (cytochrome), putative
CNK02740	19	110484	1	1	1	1	0.04	serine/threonine protein kinase												CNE04770	19	34804	1	1	1	1	0.13	urease accessory protein
CNL06420	19	115972	2	2	2	2	0.08	conserved hypothetical protein												CNB03160	18	63580	1	1	1	1	0.07	hypothetical protein
CNN00310	19	42690	1	1	1	1	0.1	hypothetical protein												CNC03560	18	64799	1	1	1	1	0.07	hypothetical protein
CNA05450	18	35024	2	2	1	1	0.13	expressed protein												CND05640	18	79453	1	1	1	1	0.05	putative nucleolar gtp-binding protein
CND04850	18	88876	1	1	1	1	0.05	expressed protein												CNI02380	18	57319	1	1	1	1	0.08	expressed protein
CNE05060	18	68289	1	1	1	1	0.06	hypothetical protein												CNI02850	18	52644	1	1	1	1	0.08	ATP-dependent RNA helicase, putative
CNH00330	18	39018	1	1	1	1	0.11	conserved hypothetical protein												CNI04250	18	45308	1	1	1	1	0.1	expressed protein
CNN00720	18	37784	1	1	1	1	0.12	SUMO activating enzyme, putative												CNN00720	18	37784	1	1	1	1	0.12	SUMO activating enzyme, putative
CNB04370	17	172416	1	1	1	1	0.02	hypothetical protein												CNA01920	17	88206	1	1	1	1	0.05	cactin, putative
CNC05720	17	6527	1	1	1	1	0.84	expressed protein												CNC02010	17	31498	1	1	1	1	0.14	exosome complex exonuclease rrp45, putative
CND00740	17	51785	1	1	1	1	0.08	allantoinase, putative												CNC03820	17	62191	1	1	1	1	0.07	ER to Golgi transport-related protein, putative
CNF00480	17	43293	1	1	1	1	0.1	hypothetical protein												CNF04750	17	102764	1	1	1	1	0.04	expressed protein
CNI02620	17	16626	1	1	1	1	0.28	mitochondrial import inner membrane translocase subunit tim17, putative												CNI03340	17	41739	1	1	1	1	0.11	actin binding protein, putative
CNL06070	17	43245	1	1	1	1	0.1	conserved hypothetical protein												CNM01980	17	180416	1	1	1	1	0.02	conserved hypothetical protein
CNB01500	16	33398	1	1	1	1	0.13	hypothetical protein												CNA06670	16	57369	1	1	1	1	0.08	beta-1,4-mannosyltransferase, putative
CNB04560	16	50191	1	1	1	1	0.09	f-actin-capping protein subunit alpha												CNC03120	16	166978	1	1	1	1	0.03	transmembrane protein, putative
CNE04800	16	45530	1	1	1	1	0.1	hypothetical protein												CNK02500	16	93153	1	1	1	1	0.05	protein serine/threonine kinase, putative
CNG01610	16	91770	1	1	1	1	0.05	hypothetical protein												CNE01320	15	32115	1	1	1	1	0.14	hypothetical protein
CND01190	15	50578	1	1	1	1	0.09	flap endonuclease, putative												CNJ01230	15	36128	1	1	1	1	0.12	thymidylate synthase
CNM01630	15	199940	1	1	1	1	0.02	hypothetical protein												CNK00330	14	75508	1	1	1	1	0.06	cytoplasm protein, putative
CNA06560	14	34049	1	1	1	1	0.13	urease accessory protein												CNN01430	14	47788	1	1	1	1	0.09	conserved hypothetical protein
CNF03210	14	13434	1	1	1	1	0.36	hydroxyisourate hydrolase												CNH03550	13	74399	1	1	1	1	0.06	hypothetical protein
CNH03550	14	74399	1	1	1	1	0.06	hypothetical protein
CNM01530	14	23449	1	1	1	1	0.2	transferase, putative
